# Characterization of the motor cortex transcriptome supports microgial-related key events in amyotrophic lateral sclerosis

**DOI:** 10.1101/2020.02.07.938662

**Authors:** Oriol Dols-Icardo, Victor Montal, Sònia Sirisi, Gema López-Pernas, Laura Cervera-Carles, Marta Querol-Vilaseca, Laia Muñoz, Olivia Belbin, Daniel Alcolea, Laura Molina-Porcel, Jordi Pegueroles, Janina Turón-Sans, Rafael Blesa, Alberto Lleó, Juan Fortea, Ricard Rojas-García, Jordi Clarimón

## Abstract

Amyotrophic lateral sclerosis (ALS) is a devastating neurodegenerative disease characterized by the degeneration of upper and lower motor neurons. A major neuropathological finding in ALS is the coexistence of glial activation and aggregation of the phosphorylated transactive response DNA-binding protein 43-kDa (pTDP43) in the motor cortex at the earliest stages of the disease. Despite this, the transcriptional alterations associated with these pathological changes in this major vulnerable brain region have yet to be fully characterized. Here, we have performed massive RNA sequencing of the motor cortex of ALS (n=11) and healthy controls (HC; n=8). We report extensive RNA expression alterations at gene and isoform levels, characterized by the enrichment of neuroinflammatory and synapse related pathways. The assembly of gene co-expression modules confirmed the involvement of these two principal transcriptomic changes, and showed a strong negative correlation between them. Furthermore, cell-type deconvolution using human single-nucleus RNA sequencing data as reference demonstrated that microglial cells are overrepresented in ALS compared to HC. Importantly, we also show for the first time in the human ALS motor cortex, that microgliosis is mostly driven by the increased proportion of a microglial subpopulation characterized by gene markers overlapping with the recently described disease associated microglia (DAM). Using immunohistochemistry, we further evidenced that this microglial subpopulation is overrepresented in ALS and that variability in pTDP43 aggregation among patients negatively correlates with the proportion of microglial cells. In conclusion, we report that neuroinflammatory changes in ALS motor cortex are dominated by microglia which is concomitant with a reduced expression of postsynaptic transcripts, in which DAM might have a prominent role. Microgliosis therefore represents a promising avenue for therapeutic intervention in ALS.
