## Supplementary table 1. Demographic and clinical data of ALS and HC included in this study. RIN: RNA integrity number. PMI: Postmortem interval. for "Characterization of the motor cortex transcriptome supports microgial-related key events in amyotrophic lateral sclerosis"

### Sheet: Hoja1
sample	group	Age at death (years)	Gender	Age at onset (years)	Duration (months)	Site of onset	RIN	PMI (hours)
AF5214	sALS	64	Male	62	33	limb	8.2	7
AF5215	sALS	50	Male	46	58	limb	8.8	13
AF5216	sALS	60	Female	54	72	limb	8.3	6
AF5218	sALS	53	Female	50	32	limb	8.4	9
AF5219	Healthy	64	Male	-	-	-	8.2	10
AF5220	sALS	82	Male	81	1	bulbar	7.7	16
AF5221	Healthy	78	Male	-	-	-	7.9	6
AF5222	sALS	54	Female	53	18	limb	9	7
AF5224	sALS	70	Female	68	24	limb	8.4	14
AF5226	Healthy	81	Female	-	-	-	7.5	23
AF5227	sALS	78	Male	76	24	limb	8.1	12
AF5228	sALS	77	Female	75	31	bulbar	7	16
AF5229	sALS	57	Female	54	24	limb	6.8	5
AF5231	Healthy	83	Female	-	-	-	7.3	7
AF5232	sALS	52	Male	51	12	limb	7.4	18
AF5234	Healthy	58	Male	-	-	-	7.5	4
AF5235	Healthy	76	Male	-	-	-	7.5	11
AF5236	Healthy	83	Female	-	-	-	7.7	7
AF5237	Healthy	68	Female	-	-	-	6.5	13
