## Supplementary table 2. List of the genes showing a significant differential expression in the ALS motor cortex as compared to HC provided by DESeq2. for "Characterization of the motor cortex transcriptome supports microgial-related key events in amyotrophic lateral sclerosis"

### Sheet: Hoja1
	baseMean	log2FoldChange	lfcSE	stat	pvalue	padj
C4A	541.753081235176	2.0382039412369	0.2775866916694	7.34258522618355	2.0950702749485e-13	5.88882352882523e-09
SH3TC1	541.318637453034	0.985556748554764	0.141361699405141	6.97187960177366	3.12734149828198e-12	4.39516574168549e-08
CHI3L2	429.052195799975	4.59345946471638	0.726492455275593	6.32279032130329	2.56881770279712e-10	2.40681093300738e-06
MUC1	29.6675579734939	1.73627233484263	0.294214393670891	5.90138474593063	3.60463195495223e-09	2.53297487474493e-05
CHI3L1	3584.90939894873	2.4694398763159	0.4252490075602	5.80704441965411	6.35852716975351e-09	3.57450963374864e-05
PSRC1	1853.17173454684	0.518579649810792	0.0929909993253378	5.57666498449481	2.45173384333455e-08	0.000114855558114079
ARHGAP45	312.489264343885	0.616728793424131	0.117327389886389	5.25647757119052	1.46840675398572e-07	0.000589628243443295
FSTL3	401.142008219769	0.468857187008337	0.090402525920687	5.18632839329822	2.14480472571936e-07	0.000753577140381496
CCR5	45.6363948391676	1.45007193796661	0.284794771971861	5.09163819239589	3.54983002266276e-07	0.00110865135863339
SFN	25.9654316885704	2.83513463132109	0.568004482774606	4.99139481694218	5.99448236760205e-07	0.00168492910388558
NLRC5	489.558753548693	0.787872942177266	0.16123479873062	4.88649440679111	1.02647242184882e-06	0.00262291698484787
ALPK1	429.531015526763	0.737826589135271	0.153926983277303	4.79335444264543	1.6401547220183e-06	0.00384178907720752
TLR2	519.803335793063	1.15634938521206	0.245888162503301	4.70274523767095	2.56686623999311e-06	0.00554995971336355
C1QC	1379.32515856454	1.22741435308582	0.262353689615936	4.67847185561849	2.89020831569337e-06	0.0058027125241078
SLC22A8	32.3634285811933	-4.11153387186395	0.882208469832676	-4.66050147154421	3.15439905508754e-06	0.00591092324269338
LIF	43.589741149326	3.25561516332961	0.703093166745093	4.63041786965615	3.6492851265149e-06	0.00641088164600506
KCNE4	303.52449179754	1.48033926881317	0.321083123009094	4.61045493434807	4.01788736103802e-06	0.00664322223200333
ACBD7	1967.40029610672	-0.497383380638637	0.108555580264147	-4.58183153209039	4.60921155378968e-06	0.00676639612510786
SLC11A1	644.919699671316	1.39889025243449	0.305522226626331	4.57868570768633	4.67906636191349e-06	0.00676639612510786
DSC3	12.6170865175459	-3.91229613823388	0.855575006602912	-4.5727097075542	4.81456960659446e-06	0.00676639612510786
RHBDF2	548.44989431026	0.589569220984377	0.130249079135788	4.52647515741541	5.99756460666719e-06	0.00778259549953063
VAV1	189.660154032155	0.647964518480356	0.143253825067655	4.52319174147246	6.09140105982901e-06	0.00778259549953063
HCLS1	736.136893288432	0.837555007208119	0.186004913277582	4.50286496442276	6.70434852234161e-06	0.00792443348019398
PARVG	297.722530990543	0.91137853785123	0.202487556763297	4.50091132719138	6.76627307260052e-06	0.00792443348019398
ITPKB-IT1	63.5852826222061	1.10634635358349	0.247061923637223	4.47801238368082	7.53412320183586e-06	0.00847076539828809
AL049839.2	31.3147191578357	2.85857417240073	0.639653122893767	4.46894429197601	7.86065977896923e-06	0.00849797788720258
FLJ16779	160.328645603782	1.23158570562473	0.276165150413776	4.45959855463101	8.2113308851052e-06	0.00854829957476063
C4B	467.157351565573	2.07822578246423	0.467581411661129	4.44462874407503	8.80437720524398e-06	0.00865841542572757
SH3BP2	1615.71329701249	0.778107143584606	0.175189974412172	4.44150497878343	8.93318796592072e-06	0.00865841542572757
SIPA1	546.039263250871	0.503855115455586	0.113659230398338	4.43303296784379	9.29166515388747e-06	0.00870567080484897
C3	7906.2393875873	1.16484292431689	0.265259528132375	4.39133301833965	1.12657837352812e-05	0.00974241514697663
RGL3	222.278816368899	0.698649412770129	0.159176605389246	4.38914632625613	1.13796484002567e-05	0.00974241514697663
PLAUR	163.552333135527	0.845858904298759	0.193047825844958	4.38160285202119	1.1780940719725e-05	0.00974241514697663
CMTM7	74.4781803213411	0.641513702853597	0.146413010333841	4.38153481982826	1.17846205705566e-05	0.00974241514697663
SPATA20	2193.41680201709	0.447955332835581	0.103028032250684	4.34789758718904	1.37448754812458e-05	0.0107858644796233
CHST6	1135.57456880124	1.25771114469499	0.289652607439608	4.34213645032427	1.41103849963715e-05	0.0107858644796233
ANKRD22	20.5689522482933	1.86793959925482	0.430582210739357	4.33817178848927	1.43672838806855e-05	0.0107858644796233
ABI3	189.658043552366	0.840628764159619	0.193920519325663	4.33491394867759	1.45817151780875e-05	0.0107858644796233
AC008760.2	35.1388611482073	1.54335096679946	0.356802036289145	4.32551053477945	1.52178995273895e-05	0.0108804543318653
VWA5A	1358.0618409015	0.632550532450924	0.146498699498976	4.31778940437178	1.57599692664017e-05	0.0108804543318653
TMC8	160.640408760342	0.631713342127578	0.146434623923314	4.3139615836921	1.60354823050539e-05	0.0108804543318653
SERPINA5	70.0310956803641	3.48588418542393	0.81002622433871	4.30342139635015	1.68180533026181e-05	0.0108804543318653
LTF	364.639991653365	4.07607991727651	0.947557039615192	4.30167234991134	1.69513846531146e-05	0.0108804543318653
SLA	540.55048425811	0.952943505603475	0.221582866775721	4.3006190842725	1.70321613278096e-05	0.0108804543318653
ITGB4	2901.48484918214	1.14195969594022	0.267182466265458	4.27408172363238	1.91926635600372e-05	0.0119881641632339
MAFF	406.748428496657	1.24300377531772	0.291835501670135	4.25926170121242	2.05103226509456e-05	0.0125326988928865
MSR1	364.377810528016	1.34530325544767	0.318104676629511	4.229121274487	2.34605860436946e-05	0.0137432558582669
PDPN	401.178873552239	0.825769022742542	0.195261701938822	4.22903731014935	2.34693425785118e-05	0.0137432558582669
EPHX2	615.468455215322	-0.344410029530099	0.0816716148660069	-4.21701015824346	2.47562827072974e-05	0.0142010121293207
SLC16A3	395.164090185472	0.939491336215956	0.22370625540348	4.1996650228733	2.67310149817836e-05	0.0150271073821595
CARD9	164.532973137337	0.568795370044967	0.135964175917401	4.18342086220207	2.87155079900279e-05	0.0158261862467393
P2RY6	73.4575438329877	1.44475538269224	0.346322587910236	4.17170416578981	3.02329994546846e-05	0.0162710913717232
CD44	1900.23527574366	2.03748468548396	0.488798201327693	4.16835552984783	3.06805124057681e-05	0.0162710913717232
HSD3B7	179.229351796175	0.94680280567	0.227692512133072	4.1582518318242	3.2069237498354e-05	0.0165912061162464
BRS3	6.20875343437078	2.43304766610852	0.585507482071541	4.15545102429833	3.24646483703412e-05	0.0165912061162464
PLEKHA4	136.73058249737	0.953672173637254	0.229864653074413	4.14884220293116	3.34161042696193e-05	0.0167724974787582
LRRC75A	439.528427565442	-0.55870306715445	0.134968151209751	-4.13951782066113	3.48036565604932e-05	0.0167863472628435
ABCC9	2070.04230804784	0.78797973620454	0.190490026133994	4.13659314451592	3.52500305393565e-05	0.0167863472628435
WAS	107.596034369792	0.700215783046683	0.169421432497486	4.13298230763733	3.58086300333978e-05	0.0167863472628435
TNFRSF10D	192.015121665138	1.09715784934419	0.265665183659109	4.12985184672154	3.62997077928726e-05	0.0167863472628435
TRIM56	921.827953168384	0.590569585508951	0.143056501653694	4.12822611123666	3.6557254179783e-05	0.0167863472628435
AL133330.1	12.9959201571294	2.41073234094934	0.584379019185689	4.12528900217637	3.70269507007363e-05	0.0167863472628435
PGGHG	344.405363009753	0.770311440012735	0.18739637459565	4.11059948024532	3.94633212494092e-05	0.0173383719776141
ADGRE2	148.189738181582	0.926585251581843	0.225418456687405	4.11051191281453	3.94782911116871e-05	0.0173383719776141
TKTL1	12.8239176640318	1.98298496060479	0.484832749844606	4.0900392171122	4.31300256634813e-05	0.0183361853302463
AQP1	2214.06797783075	2.19410678282456	0.53690096314875	4.0866136092527	4.37715193817099e-05	0.0183361853302463
C1QB	1956.50612103105	1.30707087967319	0.320301944750804	4.08074599949773	4.48913902655941e-05	0.0183361853302463
ITGB2	844.816387996161	0.815826536731528	0.199938005946479	4.08039748555817	4.49587541719657e-05	0.0183361853302463
S100A3	7.31412435027228	2.47840433854196	0.607433812326294	4.08012245655275	4.50119819192754e-05	0.0183361853302463
EML3	788.708697858104	0.495412971125911	0.121605368363458	4.0739399731532	4.62244003626928e-05	0.018561077791351
WDFY3-AS2	627.814177435575	-0.409551349674521	0.100739999285115	-4.06542934862849	4.79441171169776e-05	0.0186691581041553
AC020904.2	57.4881743703508	0.87400636599334	0.215023825918693	4.06469544600062	4.80952220457402e-05	0.0186691581041553
PPIAP70	20.2412925663501	0.839418964315931	0.206656963041797	4.06189538431451	4.86758910558571e-05	0.0186691581041553
LNCAROD	17.021644315955	1.11937374819554	0.275732883752539	4.05963094775501	4.91503379716626e-05	0.0186691581041553
C1R	809.187866409818	1.116958992808	0.275820240579152	4.04959037981646	5.13073601379023e-05	0.0190210280600574
MYBPH	11.5282645202789	2.085933868806	0.51516865775445	4.04903100646359	5.14301313705836e-05	0.0190210280600574
POM121L9P	29.4039727224504	1.89559480910133	0.46924915432038	4.03963393785278	5.35346897438693e-05	0.0195422475236452
NRL	99.6291896050317	-0.431536100556237	0.106955061984044	-4.0347421856538	5.4662283586084e-05	0.0196980444492006
ADCY7	962.007255891534	0.517910936684273	0.128812276813402	4.02066440790052	5.8034230200703e-05	0.0206484321833084
GRAMD2A	190.739630072637	0.926638135338594	0.231788697991827	3.99777100163558	6.3941765506276e-05	0.0224659393106301
ARHGAP4	328.964811340523	0.557444051335448	0.140022539746365	3.98110227357105	6.85964244676092e-05	0.0236789202490317
AL355974.2	154.788641686331	1.52612126367638	0.383900216485078	3.97530711925426	7.02884908190746e-05	0.0236789202490317
CIITA	484.639550548537	0.757274560538362	0.190558883991467	3.97396618135249	7.06856040112366e-05	0.0236789202490317
HSD17B7P2	180.735806340248	0.778866861126673	0.196123741348322	3.97130329949897	7.14805062382366e-05	0.0236789202490317
IRF9	164.054264269296	0.516608298730148	0.130099044074725	3.9708846625608	7.1606240969393e-05	0.0236789202490317
NAPSB	165.675160344044	2.11351760010566	0.537446869377413	3.93251448753248	8.40619117778072e-05	0.0274745606540768
MSLN	35.9234822125577	1.40702914525984	0.358056928362681	3.92962412902857	8.5078748492548e-05	0.0274872811796384
EMILIN1	347.423333969331	0.828060907758796	0.211600487241353	3.91332231108855	9.10348946160085e-05	0.0288199886392849
DGKK	26.2467376384482	-1.43446317850564	0.366613378388618	-3.9127409501818	9.12544111603942e-05	0.0288199886392849
BMP4	138.094956286826	-0.876390553933111	0.224283826090909	-3.90750670348331	9.32534550364482e-05	0.0288504700709366
BCO1	53.0089676428458	1.57360845326527	0.403011147073447	3.90462761313768	9.43705850627082e-05	0.0288504700709366
MRO	3186.86336126007	-0.502487086621705	0.12869517482072	-3.90447495270665	9.44301710020693e-05	0.0288504700709366
PRICKLE3	57.1965447981477	0.56093579235522	0.144505469127932	3.88176167822836	0.000103702481764323	0.0313426812627053
LINC00663	277.129379290099	0.331314762438812	0.0855209697748313	3.87407630328716	0.000107029877011271	0.0320042104577959
ADAMTS9	1813.63970733781	1.7317768099034	0.449082919010631	3.85625178913206	0.000115138893633067	0.0335677752657554
AC104574.2	14.4322554604463	1.95588800231734	0.507441910619841	3.85440768959784	0.00011601014329246	0.0335677752657554
AL158151.4	11.0574711409189	1.6088276099458	0.417432660187033	3.85410094462891	0.000116155667506518	0.0335677752657554
GFAP	233090.111248477	1.37095878663164	0.356021563655486	3.85077457824517	0.00011774483849102	0.0335677752657554
GBP1	403.518423030353	1.15944736361264	0.301173352555023	3.84976743053924	0.000118230032421723	0.0335677752657554
RARRES3	400.206896719293	1.18766665885323	0.309163265129237	3.84155167450687	0.000122258990446895	0.0343645570348133
PLD2	904.232063354068	0.550482504936082	0.143424715709504	3.83812861132694	0.000123975547020241	0.0345020264915341
FGFRL1	1574.01770354738	0.717301362389225	0.187394678473925	3.82775737406563	0.000129316134283534	0.0355729040703316
C1QA	1058.72781215354	1.11312231811557	0.290952464521569	3.82578755586741	0.000130354671952617	0.0355729040703316
PDLIM4	338.412216117562	0.781001565901514	0.204792172596162	3.8136299644694	0.000136940459307225	0.0370107925981489
SLC44A3-AS1	265.271947358017	0.8678085059246	0.228787479209817	3.79307691540562	0.000148792043272522	0.0395632578539493
GPR4	127.59313079276	1.22855938093898	0.323953200730483	3.79239772340171	0.00014919970586732	0.0395632578539493
LSP1	101.08756215073	1.03289062634469	0.272814141642252	3.78605969663826	0.000153054920417201	0.0402062402157636
AC093390.1	6.40493931014716	-1.26219857066937	0.333782753572251	-3.78149726779144	0.000155887933386446	0.0405712780706132
CYBA	357.933122335886	0.685433959060698	0.181879898765689	3.76860754658614	0.000164160753913984	0.0423323896423327
FAM189A2	1355.3602842484	0.968051115683613	0.257097794986369	3.76530306584286	0.000166347190604009	0.0425062439408862
SERPINA1	492.706702693189	1.33136773377322	0.354590498029346	3.75466274807801	0.000173575032636154	0.0437533448589892
SPOCD1	51.9191249825043	1.44587040306588	0.385199779093929	3.75355979296475	0.000174340921595517	0.0437533448589892
FLVCR1-DT	58.5810040151809	-0.84358000101331	0.225093797441774	-3.74768212452199	0.000178476239089827	0.0442330590005435
PPP1R3D	497.104291474982	-0.300875137315884	0.0803107469818941	-3.74638698583785	0.000179399769676319	0.0442330590005435
RREB1	614.871002093702	0.411000294469738	0.10981306729647	3.74272665893332	0.000182034210001837	0.0444923267367969
ADAMTS9-AS1	44.29733009656	1.22183271395577	0.327228320063951	3.73388438298061	0.00018854907452015	0.0453295562467866
STEAP3	313.437251966118	0.776885900389331	0.208073836258674	3.73370296986076	0.000188685003588801	0.0453295562467866
PRPH	19.4698617748229	1.98881089663889	0.533189168394496	3.73002869249475	0.000191457966482063	0.0456059366260833
MIR128-2	14.6395095545686	-0.894452331703977	0.240077132622663	-3.7256873319535	0.000194783729618449	0.0457627470737138
HAMP	186.941581580715	1.91488310957199	0.514072784053265	3.72492605905699	0.000195372479324237	0.0457627470737138
PLCD3	1498.74206942385	0.616407816556342	0.165898005256493	3.7155830511845	0.000202735659237316	0.0470949909904337
NODAL	5.2216284967416	-1.97368815688718	0.531537557163008	-3.71316782848122	0.000204681056262139	0.0471571731919362
FAM153C	702.447381595969	-0.626960498059752	0.169303167659874	-3.70318232508975	0.000212911748142499	0.0486546619251168
ROM1	685.597551924588	0.698593897756358	0.188970808370486	3.69683499679343	0.000218304129874	0.049484616794342
