## Supplementary table 3. Correlation analyses between gene expression counts obtained through RNAseq and RNA relative expression values derived from qPC for "Characterization of the motor cortex transcriptome supports microgial-related key events in amyotrophic lateral sclerosis"

### Sheet: Hoja1
Gene	R	P-value
CHI3L1 gene counts vs relative expression levels	0.87	2,2x10-6
CHI3L2 gene counts vs relative expression levels	0.84	2,2x10-6
C4A gene counts vs relative expression levels	0.79	8,3x10-5
SH3BP2 gene counts vs relative expression levels	0.78	0.00014
NLRC5 gene counts vs relative expression levels	0.65	0.003
SH3TC1 gene counts vs relative expression levels	0.61	0.007
PSRC1 gene counts vs relative expression levels	0.55	0.016
ACBD7 gene counts vs relative expression levels	0.53	0.021
ITGB2 gene counts vs relative expression levels	0.52	0.023
HCLS1 gene counts vs relative expression levels	0.5	0.031
