## Supplementary table 5. Enrichment of synaptic markers within the list of differently expressed isoforms using SynGO ontology terms. for "Characterization of the motor cortex transcriptome supports microgial-related key events in amyotrophic lateral sclerosis"

### Sheet: Hoja1
Ontology term	Gene count	P-value	Q-value
postsynapse	16	3.64e-4	8.49e-4
postsynaptic specialization	11	2.89e-4	8.49e-4
postsynaptic density	10	2.26e-4	8.49e-4
postsynaptic density membrane	6	6.98e-4	1.22e-3
synapse	20	1.96e-3	2.29e-3
integral component of postsynaptic density membrane	5	1.75e-3	2.29e-3
process in the synapse	16	6.60e-3	0.0396
