## Supplementary table 6. Enrichment of synaptic markers within the MEpink gene expression module using SynGO ontology terms. for "Characterization of the motor cortex transcriptome supports microgial-related key events in amyotrophic lateral sclerosis"

### Sheet: Hoja1
Ontology term	Gene count	P-value	Q-value
postsynaptic process involved in chemical synaptic transmission	7	3.01e-4	6.93e-3
postsynaptic modulation of chemical synaptic transmission	6	1.32e-3	0.0152
synapse	63	8.37e-3	0.0269
postsynaptic specialization	25	6.69e-3	0.0269
postsynaptic density	23	2.20e-3	0.0269
postsynaptic density membrane	12	4.94e-3	0.0269
integral component of postsynaptic density membrane	10	8.39e-3	0.0269
integral component of presynaptic membrane	12	0.0108	0.0289
process in the synapse	54	5.91e-3	0.0359
synaptic vesicle fusion to presynaptic active zone membrane	3	6.24e-3	0.0359
postsynapse	40	0.0181	0.0415
chemical synaptic transmission	14	9.88e-3	0.0454
