## Supplementary table 7. List of genes differentially expressed (unadjusted p-value<0.05) in the ALS motor cortex provided by DESeq2 which overlap with for "Characterization of the motor cortex transcriptome supports microgial-related key events in amyotrophic lateral sclerosis"

### Sheet: Hoja1
	baseMean	log2FoldChange	lfcSE	stat	pvalue	padj
SH3TC1	541.88176745177	0.987023737462289	0.14127571706986	6.98650665474386	2.81815043070701e-12	3.32386752549738e-08
C1QC	1380.45341979355	1.22834412107253	0.261599753819221	4.6955094687183	2.65943048009096e-06	0.00448095039963326
SLC11A1	645.586135840306	1.39994145344138	0.305140732776103	4.58785505528881	4.47823376005042e-06	0.00590849164740244
HCLS1	736.799586392449	0.838728913692919	0.185522885852559	4.52089190958082	6.1579626964794e-06	0.00691715152605965
C1QB	1958.01573879466	1.30791205576227	0.319479058564982	4.09388978932476	4.24196002617744e-05	0.0158831103265872
C1QA	1059.47394550403	1.11390027979261	0.290138536977918	3.83920140838576	0.000123435144296437	0.0309756555192409
CYBA	358.211678194259	0.686566469027438	0.18133413585848	3.78619538884428	0.000152971409933154	0.036448915039527
CD74	5374.47042462531	0.748257745996843	0.205546960529012	3.64032503361309	0.000272294089271673	0.0513851621746359
CD14	792.785436695681	0.938257761152425	0.264321374868606	3.54968553571891	0.000385691572889894	0.0610609296167766
SPP1	15331.5861880643	1.14054080466735	0.324403076652041	3.51581377229265	0.000438408379185555	0.06383713121363
SLC2A5	752.713096831164	0.752287114619198	0.239066491249129	3.14676938072115	0.00165085114133937	0.121100610145861
TYROBP	236.541977900944	0.659573695142183	0.212909487338901	3.09790654886271	0.00194892874726863	0.12840888714637
MS4A6A	417.697415547187	0.982109570035737	0.317391527730026	3.09431564559947	0.00197267489584989	0.12840888714637
ADGRG1	4295.69194389118	0.374595302114886	0.121988374926498	3.07074589968588	0.0021352478199694	0.1333115886436
LAPTM5	1659.65624584634	0.620685022146101	0.202212239656265	3.06947306058815	0.002144367441465	0.1333115886436
HCK	294.0588537778	0.736290785508939	0.240952334895875	3.05575285596265	0.00224496219662144	0.135918307972535
HLA-DRA	1943.49866526282	0.789186211971744	0.269254468922897	2.93100506420093	0.00337867273558931	0.163587471003425
VSIG4	781.528983374714	0.826036521200656	0.287441338832713	2.87375686654938	0.00405621087109339	0.181904863570764
HLA-DRB1	1122.17116311182	0.740787286378176	0.257975995925274	2.87153571680659	0.00408482618490629	0.182494251658626
PLEKHA7	563.819283281783	0.290279124486586	0.103818650769218	2.79602096863943	0.00517360436432361	0.20747458312182
DPYD	2095.44921529075	0.329459493359941	0.123485886202973	2.66799310828455	0.00763058232912404	0.249342418499379
FTH1	32588.305538542	-0.226564686836925	0.111828312871193	-2.0260046943379	0.0427643035905072	0.507873266159844
